# Perceiving and remembering speech depend on multifractal nonlinearity in movements producing and exploring speech

**DOI:** 10.1101/2021.03.28.437328

**Authors:** Lauren Bloomfield, Elizabeth Lane, Madhur Mangalam, Damian G. Kelty-Stephen

**Author notes:** Author for correspondence: Damian G. Kelty-Stephen. **Ethics statement.** All participants provided informed consent approved by the Institutional Review Board (IRB) at Grinnell College, Grinnell, IA. **Data accessibility.** All data analyzed in the present study are available as supplementary material. **Author contributions.** L.B., E.L., and D.G.K-S. conceived and designed research; L.B., E.L., and D.G.K-S. performed experiments; L.B., E.L., M.M., and D.G.K-S. curated and analyzed data; L.B., E.L., M.M., and D.G.K-S. interpreted results of experiments; M.M. and D.G.K-S. prepared figures; L.B., E.L., M.M., and D.G.K-S. drafted manuscript; L.B., E.L., M.M., and D.G.K-S. edited and revised manuscript; L.B., E.L., M.M., and D.G.K-S. approved final version of manuscript. **Competing interests.** The authors have no competing interests to declare.

## Abstract

Speech perception and memory for speech require active engagement. Gestural theories have emphasized mainly the effect of speaker’s movements on speech perception. They fail to address the effects of listener movement, focusing on communication as a boundary condition constraining movement among interlocutors. The present work attempts to break new ground by using multifractal geometry of physical movement as a common currency for supporting both sides of the speaker-listener dyads. Participants self-paced their listening to a narrative, after which they completed a test of memory querying their narrative comprehension and their ability to recognize words from the story. The multifractal evidence of nonlinear interactions across timescales predicted the fluency of speech perception. Self-pacing movements that enabled listeners to control the presentation of speech sounds constituted a rich exploratory process. The multifractal nonlinearity of this exploration supported several aspects of memory for the perceived spoken language. These findings extend the role of multifractal geometry in the speaker’s movements to the narrative case of speech perception. In addition to posing novel basic research questions, these findings make a compelling case for calibrating multifractal structure in text-to-speech synthesizers for better perception and memory of speech.
