## Supplementary material for "Perceiving and remembering speech depend on multifractal nonlinearity in movements producing and exploring speech": Individual memory-test response data

condition	participant	gender	age	LD_status	question	correct	cum_corr	type	RT_mean	RT_median	RT_dAlpha	RT_tMF		legend
CF	P1	F	19	0	1	0	0	COMP	679.7252097	607	0.23639854	24.85537511		condition	experimental condition: HS (Human Speech) or TSS (text-to-speech)
CF	P1	F	19	0	2	1	1	COMP	679.7252097	607	0.23639854	24.85537511		participant	participant identity: P1 to P20
CF	P1	F	19	0	3	1	2	COMP	679.7252097	607	0.23639854	24.85537511		gender	participant’s gender: M (male) or F (female)
CF	P1	F	19	0	4	0	2	COMP	679.7252097	607	0.23639854	24.85537511		age	Participant’s age
CF	P1	F	19	0	5	1	3	COMP	679.7252097	607	0.23639854	24.85537511		LD_status	1 or 0 depending on whether participant did or did not self-report learning disability
CF	P1	F	19	0	6	1	4	COMP	679.7252097	607	0.23639854	24.85537511		question	question sequence: 1 to 10
CF	P1	F	19	0	7	0	4	COMP	679.7252097	607	0.23639854	24.85537511		correct	answer: 1 or 0 based on whether the answer was correct or not
CF	P1	F	19	0	8	1	5	COMP	679.7252097	607	0.23639854	24.85537511		cum_corr	cumulative correct answers
CF	P1	F	19	0	9	1	6	COMP	679.7252097	607	0.23639854	24.85537511		type	type of test: WRM (word recognition memory) or COMP (comprehension)
CF	P1	F	19	0	10	1	7	COMP	679.7252097	607	0.23639854	24.85537511		RT_mean	mean of RT
CF	P2	M	19	0	1	1	1	COMP	672.3813518	623	0.158995526	4.026905862		RT_median	median of RT
CF	P2	M	19	0	2	1	2	COMP	672.3813518	623	0.158995526	4.026905862		RT_dAlpha	multifractal spectrum width of RT series
CF	P2	M	19	0	3	1	3	COMP	672.3813518	623	0.158995526	4.026905862		RT_tMF	multifractal nonlinearity of RT series
CF	P2	M	19	0	4	0	3	COMP	672.3813518	623	0.158995526	4.026905862
CF	P2	M	19	0	5	0	3	COMP	672.3813518	623	0.158995526	4.026905862
CF	P2	M	19	0	6	0	3	COMP	672.3813518	623	0.158995526	4.026905862
CF	P2	M	19	0	7	0	3	COMP	672.3813518	623	0.158995526	4.026905862
CF	P2	M	19	0	8	0	3	COMP	672.3813518	623	0.158995526	4.026905862
CF	P2	M	19	0	9	0	3	COMP	672.3813518	623	0.158995526	4.026905862
CF	P2	M	19	0	10	1	4	COMP	672.3813518	623	0.158995526	4.026905862
CF	P3	F	21	0	1	0	0	COMP	258.6428219	258	0.285797932	7.395930278
CF	P3	F	21	0	2	1	1	COMP	258.6428219	258	0.285797932	7.395930278
CF	P3	F	21	0	3	1	2	COMP	258.6428219	258	0.285797932	7.395930278
CF	P3	F	21	0	4	1	3	COMP	258.6428219	258	0.285797932	7.395930278
CF	P3	F	21	0	5	0	3	COMP	258.6428219	258	0.285797932	7.395930278
CF	P3	F	21	0	6	1	4	COMP	258.6428219	258	0.285797932	7.395930278
CF	P3	F	21	0	7	0	4	COMP	258.6428219	258	0.285797932	7.395930278
CF	P3	F	21	0	8	1	5	COMP	258.6428219	258	0.285797932	7.395930278
CF	P3	F	21	0	9	1	6	COMP	258.6428219	258	0.285797932	7.395930278
CF	P3	F	21	0	10	1	7	COMP	258.6428219	258	0.285797932	7.395930278
CF	P4	F	21	0	1	0	0	COMP	731.9565861	699	0.304864641	50.56901415
CF	P4	F	21	0	2	1	1	COMP	731.9565861	699	0.304864641	50.56901415
CF	P4	F	21	0	3	1	2	COMP	731.9565861	699	0.304864641	50.56901415
CF	P4	F	21	0	4	0	2	COMP	731.9565861	699	0.304864641	50.56901415
CF	P4	F	21	0	5	0	2	COMP	731.9565861	699	0.304864641	50.56901415
CF	P4	F	21	0	6	1	3	COMP	731.9565861	699	0.304864641	50.56901415
CF	P4	F	21	0	7	0	3	COMP	731.9565861	699	0.304864641	50.56901415
CF	P4	F	21	0	8	1	4	COMP	731.9565861	699	0.304864641	50.56901415
CF	P4	F	21	0	9	1	5	COMP	731.9565861	699	0.304864641	50.56901415
CF	P4	F	21	0	10	1	6	COMP	731.9565861	699	0.304864641	50.56901415
CF	P5	F	19	1	1	1	1	COMP	726.9901332	672	0.211277557	8.989444182
CF	P5	F	19	1	2	1	2	COMP	726.9901332	672	0.211277557	8.989444182
CF	P5	F	19	1	3	0	2	COMP	726.9901332	672	0.211277557	8.989444182
CF	P5	F	19	1	4	0	2	COMP	726.9901332	672	0.211277557	8.989444182
CF	P5	F	19	1	5	1	3	COMP	726.9901332	672	0.211277557	8.989444182
CF	P5	F	19	1	6	1	4	COMP	726.9901332	672	0.211277557	8.989444182
CF	P5	F	19	1	7	1	5	COMP	726.9901332	672	0.211277557	8.989444182
CF	P5	F	19	1	8	1	6	COMP	726.9901332	672	0.211277557	8.989444182
CF	P5	F	19	1	9	1	7	COMP	726.9901332	672	0.211277557	8.989444182
CF	P5	F	19	1	10	1	8	COMP	726.9901332	672	0.211277557	8.989444182
CF	P6	F	18	0	1	1	1	COMP	665.203256	579	0.196662542	11.5175409
CF	P6	F	18	0	2	1	2	COMP	665.203256	579	0.196662542	11.5175409
CF	P6	F	18	0	3	1	3	COMP	665.203256	579	0.196662542	11.5175409
CF	P6	F	18	0	4	0	3	COMP	665.203256	579	0.196662542	11.5175409
CF	P6	F	18	0	5	1	4	COMP	665.203256	579	0.196662542	11.5175409
CF	P6	F	18	0	6	1	5	COMP	665.203256	579	0.196662542	11.5175409
CF	P6	F	18	0	7	1	6	COMP	665.203256	579	0.196662542	11.5175409
CF	P6	F	18	0	8	1	7	COMP	665.203256	579	0.196662542	11.5175409
CF	P6	F	18	0	9	1	8	COMP	665.203256	579	0.196662542	11.5175409
CF	P6	F	18	0	10	1	9	COMP	665.203256	579	0.196662542	11.5175409
CF	P7	F	19	0	1	1	1	COMP	590.4676862	549	0.119594622	3.653876341
CF	P7	F	19	0	2	1	2	COMP	590.4676862	549	0.119594622	3.653876341
CF	P7	F	19	0	3	1	3	COMP	590.4676862	549	0.119594622	3.653876341
CF	P7	F	19	0	4	0	3	COMP	590.4676862	549	0.119594622	3.653876341
CF	P7	F	19	0	5	1	4	COMP	590.4676862	549	0.119594622	3.653876341
CF	P7	F	19	0	6	1	5	COMP	590.4676862	549	0.119594622	3.653876341
CF	P7	F	19	0	7	1	6	COMP	590.4676862	549	0.119594622	3.653876341
CF	P7	F	19	0	8	0	6	COMP	590.4676862	549	0.119594622	3.653876341
CF	P7	F	19	0	9	1	7	COMP	590.4676862	549	0.119594622	3.653876341
CF	P7	F	19	0	10	1	8	COMP	590.4676862	549	0.119594622	3.653876341
CF	P8	F	21	0	1	1	1	COMP	393.3394179	352	0.380343662	37.82788165
CF	P8	F	21	0	2	1	2	COMP	393.3394179	352	0.380343662	37.82788165
CF	P8	F	21	0	3	1	3	COMP	393.3394179	352	0.380343662	37.82788165
CF	P8	F	21	0	4	0	3	COMP	393.3394179	352	0.380343662	37.82788165
CF	P8	F	21	0	5	1	4	COMP	393.3394179	352	0.380343662	37.82788165
CF	P8	F	21	0	6	0	4	COMP	393.3394179	352	0.380343662	37.82788165
CF	P8	F	21	0	7	1	5	COMP	393.3394179	352	0.380343662	37.82788165
CF	P8	F	21	0	8	1	6	COMP	393.3394179	352	0.380343662	37.82788165
CF	P8	F	21	0	9	1	7	COMP	393.3394179	352	0.380343662	37.82788165
CF	P8	F	21	0	10	1	8	COMP	393.3394179	352	0.380343662	37.82788165
CF	P9	M	22	0	1	1	1	COMP	677.5318204	614	0.324848588	36.53062683
CF	P9	M	22	0	2	0	1	COMP	677.5318204	614	0.324848588	36.53062683
CF	P9	M	22	0	3	1	2	COMP	677.5318204	614	0.324848588	36.53062683
CF	P9	M	22	0	4	0	2	COMP	677.5318204	614	0.324848588	36.53062683
CF	P9	M	22	0	5	1	3	COMP	677.5318204	614	0.324848588	36.53062683
CF	P9	M	22	0	6	1	4	COMP	677.5318204	614	0.324848588	36.53062683
CF	P9	M	22	0	7	1	5	COMP	677.5318204	614	0.324848588	36.53062683
CF	P9	M	22	0	8	1	6	COMP	677.5318204	614	0.324848588	36.53062683
CF	P9	M	22	0	9	1	7	COMP	677.5318204	614	0.324848588	36.53062683
CF	P9	M	22	0	10	1	8	COMP	677.5318204	614	0.324848588	36.53062683
CF	P10	M	19	0	1	1	1	COMP	598.3818451	558	0.22547744	16.4950787
CF	P10	M	19	0	2	0	1	COMP	598.3818451	558	0.22547744	16.4950787
CF	P10	M	19	0	3	1	2	COMP	598.3818451	558	0.22547744	16.4950787
CF	P10	M	19	0	4	0	2	COMP	598.3818451	558	0.22547744	16.4950787
CF	P10	M	19	0	5	1	3	COMP	598.3818451	558	0.22547744	16.4950787
CF	P10	M	19	0	6	1	4	COMP	598.3818451	558	0.22547744	16.4950787
CF	P10	M	19	0	7	1	5	COMP	598.3818451	558	0.22547744	16.4950787
CF	P10	M	19	0	8	1	6	COMP	598.3818451	558	0.22547744	16.4950787
CF	P10	M	19	0	9	1	7	COMP	598.3818451	558	0.22547744	16.4950787
CF	P10	M	19	0	10	1	8	COMP	598.3818451	558	0.22547744	16.4950787
TSS	P11	F	20	0	1	1	1	COMP	607.1402469	581	0.240676675	18.88207811
TSS	P11	F	20	0	2	0	1	COMP	607.1402469	581	0.240676675	18.88207811
TSS	P11	F	20	0	3	1	2	COMP	607.1402469	581	0.240676675	18.88207811
TSS	P11	F	20	0	4	0	2	COMP	607.1402469	581	0.240676675	18.88207811
TSS	P11	F	20	0	5	1	3	COMP	607.1402469	581	0.240676675	18.88207811
TSS	P11	F	20	0	6	1	4	COMP	607.1402469	581	0.240676675	18.88207811
TSS	P11	F	20	0	7	1	5	COMP	607.1402469	581	0.240676675	18.88207811
TSS	P11	F	20	0	8	1	6	COMP	607.1402469	581	0.240676675	18.88207811
TSS	P11	F	20	0	9	1	7	COMP	607.1402469	581	0.240676675	18.88207811
TSS	P11	F	20	0	10	1	8	COMP	607.1402469	581	0.240676675	18.88207811
TSS	P12	F	21	0	1	1	1	COMP	644.4558025	503	0.293389634	8.726246001
TSS	P12	F	21	0	2	1	2	COMP	644.4558025	503	0.293389634	8.726246001
TSS	P12	F	21	0	3	1	3	COMP	644.4558025	503	0.293389634	8.726246001
TSS	P12	F	21	0	4	0	3	COMP	644.4558025	503	0.293389634	8.726246001
TSS	P12	F	21	0	5	0	3	COMP	644.4558025	503	0.293389634	8.726246001
TSS	P12	F	21	0	6	0	3	COMP	644.4558025	503	0.293389634	8.726246001
TSS	P12	F	21	0	7	1	4	COMP	644.4558025	503	0.293389634	8.726246001
TSS	P12	F	21	0	8	1	5	COMP	644.4558025	503	0.293389634	8.726246001
TSS	P12	F	21	0	9	1	6	COMP	644.4558025	503	0.293389634	8.726246001
TSS	P12	F	21	0	10	1	7	COMP	644.4558025	503	0.293389634	8.726246001
TSS	P13	M	20	0	1	1	1	COMP	607.7708642	588	0.194728149	6.274502591
TSS	P13	M	20	0	2	1	2	COMP	607.7708642	588	0.194728149	6.274502591
TSS	P13	M	20	0	3	1	3	COMP	607.7708642	588	0.194728149	6.274502591
TSS	P13	M	20	0	4	0	3	COMP	607.7708642	588	0.194728149	6.274502591
TSS	P13	M	20	0	5	1	4	COMP	607.7708642	588	0.194728149	6.274502591
TSS	P13	M	20	0	6	1	5	COMP	607.7708642	588	0.194728149	6.274502591
TSS	P13	M	20	0	7	1	6	COMP	607.7708642	588	0.194728149	6.274502591
TSS	P13	M	20	0	8	1	7	COMP	607.7708642	588	0.194728149	6.274502591
TSS	P13	M	20	0	9	1	8	COMP	607.7708642	588	0.194728149	6.274502591
TSS	P13	M	20	0	10	0	8	COMP	607.7708642	588	0.194728149	6.274502591
TSS	P14	M	20	1	1	1	1	COMP	707.9955556	639	0.39979054	74.28153412
TSS	P14	M	20	1	2	0	1	COMP	707.9955556	639	0.39979054	74.28153412
TSS	P14	M	20	1	3	1	2	COMP	707.9955556	639	0.39979054	74.28153412
TSS	P14	M	20	1	4	0	2	COMP	707.9955556	639	0.39979054	74.28153412
TSS	P14	M	20	1	5	0	2	COMP	707.9955556	639	0.39979054	74.28153412
TSS	P14	M	20	1	6	1	3	COMP	707.9955556	639	0.39979054	74.28153412
TSS	P14	M	20	1	7	0	3	COMP	707.9955556	639	0.39979054	74.28153412
TSS	P14	M	20	1	8	1	4	COMP	707.9955556	639	0.39979054	74.28153412
TSS	P14	M	20	1	9	0	4	COMP	707.9955556	639	0.39979054	74.28153412
TSS	P14	M	20	1	10	1	5	COMP	707.9955556	639	0.39979054	74.28153412
TSS	P15	M	23	0	1	0	0	COMP	646.8148148	626	0.311778134	28.55098625
TSS	P15	M	23	0	2	0	0	COMP	646.8148148	626	0.311778134	28.55098625
TSS	P15	M	23	0	3	1	1	COMP	646.8148148	626	0.311778134	28.55098625
TSS	P15	M	23	0	4	1	2	COMP	646.8148148	626	0.311778134	28.55098625
TSS	P15	M	23	0	5	1	3	COMP	646.8148148	626	0.311778134	28.55098625
TSS	P15	M	23	0	6	1	4	COMP	646.8148148	626	0.311778134	28.55098625
TSS	P15	M	23	0	7	1	5	COMP	646.8148148	626	0.311778134	28.55098625
TSS	P15	M	23	0	8	1	6	COMP	646.8148148	626	0.311778134	28.55098625
TSS	P15	M	23	0	9	1	7	COMP	646.8148148	626	0.311778134	28.55098625
TSS	P15	M	23	0	10	1	8	COMP	646.8148148	626	0.311778134	28.55098625
TSS	P16	M	18	0	1	0	0	COMP	690.6602469	563	0.247153364	-0.808938956
TSS	P16	M	18	0	2	0	0	COMP	690.6602469	563	0.247153364	-0.808938956
TSS	P16	M	18	0	3	1	1	COMP	690.6602469	563	0.247153364	-0.808938956
TSS	P16	M	18	0	4	0	1	COMP	690.6602469	563	0.247153364	-0.808938956
TSS	P16	M	18	0	5	1	2	COMP	690.6602469	563	0.247153364	-0.808938956
TSS	P16	M	18	0	6	1	3	COMP	690.6602469	563	0.247153364	-0.808938956
TSS	P16	M	18	0	7	1	4	COMP	690.6602469	563	0.247153364	-0.808938956
TSS	P16	M	18	0	8	1	5	COMP	690.6602469	563	0.247153364	-0.808938956
TSS	P16	M	18	0	9	1	6	COMP	690.6602469	563	0.247153364	-0.808938956
TSS	P16	M	18	0	10	0	6	COMP	690.6602469	563	0.247153364	-0.808938956
TSS	P17	M	21	0	1	1	1	COMP	657.0375309	610	0.185316013	12.05185735
TSS	P17	M	21	0	2	1	2	COMP	657.0375309	610	0.185316013	12.05185735
TSS	P17	M	21	0	3	1	3	COMP	657.0375309	610	0.185316013	12.05185735
TSS	P17	M	21	0	4	0	3	COMP	657.0375309	610	0.185316013	12.05185735
TSS	P17	M	21	0	5	1	4	COMP	657.0375309	610	0.185316013	12.05185735
TSS	P17	M	21	0	6	1	5	COMP	657.0375309	610	0.185316013	12.05185735
TSS	P17	M	21	0	7	1	6	COMP	657.0375309	610	0.185316013	12.05185735
TSS	P17	M	21	0	8	1	7	COMP	657.0375309	610	0.185316013	12.05185735
TSS	P17	M	21	0	9	1	8	COMP	657.0375309	610	0.185316013	12.05185735
TSS	P17	M	21	0	10	1	9	COMP	657.0375309	610	0.185316013	12.05185735
TSS	P18	M	21	0	1	1	1	COMP	524.8419753	475	0.299825223	31.39329622
TSS	P18	M	21	0	2	1	2	COMP	524.8419753	475	0.299825223	31.39329622
TSS	P18	M	21	0	3	0	2	COMP	524.8419753	475	0.299825223	31.39329622
TSS	P18	M	21	0	4	0	2	COMP	524.8419753	475	0.299825223	31.39329622
TSS	P18	M	21	0	5	0	2	COMP	524.8419753	475	0.299825223	31.39329622
TSS	P18	M	21	0	6	1	3	COMP	524.8419753	475	0.299825223	31.39329622
TSS	P18	M	21	0	7	1	4	COMP	524.8419753	475	0.299825223	31.39329622
TSS	P18	M	21	0	8	1	5	COMP	524.8419753	475	0.299825223	31.39329622
TSS	P18	M	21	0	9	1	6	COMP	524.8419753	475	0.299825223	31.39329622
TSS	P18	M	21	0	10	1	7	COMP	524.8419753	475	0.299825223	31.39329622
TSS	P19	F	20	0	1	1	1	COMP	717.5338272	667	0.195976365	8.05311637
TSS	P19	F	20	0	2	1	2	COMP	717.5338272	667	0.195976365	8.05311637
TSS	P19	F	20	0	3	1	3	COMP	717.5338272	667	0.195976365	8.05311637
TSS	P19	F	20	0	4	0	3	COMP	717.5338272	667	0.195976365	8.05311637
TSS	P19	F	20	0	5	1	4	COMP	717.5338272	667	0.195976365	8.05311637
TSS	P19	F	20	0	6	1	5	COMP	717.5338272	667	0.195976365	8.05311637
TSS	P19	F	20	0	7	0	5	COMP	717.5338272	667	0.195976365	8.05311637
TSS	P19	F	20	0	8	1	6	COMP	717.5338272	667	0.195976365	8.05311637
TSS	P19	F	20	0	9	1	7	COMP	717.5338272	667	0.195976365	8.05311637
TSS	P19	F	20	0	10	1	8	COMP	717.5338272	667	0.195976365	8.05311637
TSS	P20	F	20	1	1	0	0	COMP	743.7175309	699	0.547608209	92.36118691
TSS	P20	F	20	1	2	1	1	COMP	743.7175309	699	0.547608209	92.36118691
TSS	P20	F	20	1	3	1	2	COMP	743.7175309	699	0.547608209	92.36118691
TSS	P20	F	20	1	4	0	2	COMP	743.7175309	699	0.547608209	92.36118691
TSS	P20	F	20	1	5	0	2	COMP	743.7175309	699	0.547608209	92.36118691
TSS	P20	F	20	1	6	0	2	COMP	743.7175309	699	0.547608209	92.36118691
TSS	P20	F	20	1	7	1	3	COMP	743.7175309	699	0.547608209	92.36118691
TSS	P20	F	20	1	8	1	4	COMP	743.7175309	699	0.547608209	92.36118691
TSS	P20	F	20	1	9	1	5	COMP	743.7175309	699	0.547608209	92.36118691
TSS	P20	F	20	1	10	1	6	COMP	743.7175309	699	0.547608209	92.36118691
CF	P1	F	19	0	1	1	1	WRM	679.7252097	607	0.23639854	24.85537511
CF	P1	F	19	0	2	0	1	WRM	679.7252097	607	0.23639854	24.85537511
CF	P1	F	19	0	3	1	2	WRM	679.7252097	607	0.23639854	24.85537511
CF	P1	F	19	0	4	1	3	WRM	679.7252097	607	0.23639854	24.85537511
CF	P1	F	19	0	5	0	3	WRM	679.7252097	607	0.23639854	24.85537511
CF	P1	F	19	0	6	1	4	WRM	679.7252097	607	0.23639854	24.85537511
CF	P1	F	19	0	7	0	4	WRM	679.7252097	607	0.23639854	24.85537511
CF	P1	F	19	0	8	0	4	WRM	679.7252097	607	0.23639854	24.85537511
CF	P1	F	19	0	9	1	5	WRM	679.7252097	607	0.23639854	24.85537511
CF	P1	F	19	0	10	1	6	WRM	679.7252097	607	0.23639854	24.85537511
CF	P2	M	19	0	1	0	0	WRM	672.3813518	623	0.158995526	4.026905862
CF	P2	M	19	0	2	1	1	WRM	672.3813518	623	0.158995526	4.026905862
CF	P2	M	19	0	3	1	2	WRM	672.3813518	623	0.158995526	4.026905862
CF	P2	M	19	0	4	0	2	WRM	672.3813518	623	0.158995526	4.026905862
CF	P2	M	19	0	5	1	3	WRM	672.3813518	623	0.158995526	4.026905862
CF	P2	M	19	0	6	0	3	WRM	672.3813518	623	0.158995526	4.026905862
CF	P2	M	19	0	7	0	3	WRM	672.3813518	623	0.158995526	4.026905862
CF	P2	M	19	0	8	1	4	WRM	672.3813518	623	0.158995526	4.026905862
CF	P2	M	19	0	9	0	4	WRM	672.3813518	623	0.158995526	4.026905862
CF	P2	M	19	0	10	1	5	WRM	672.3813518	623	0.158995526	4.026905862
CF	P3	F	21	0	1	0	0	WRM	258.6428219	258	0.285797932	7.395930278
CF	P3	F	21	0	2	0	0	WRM	258.6428219	258	0.285797932	7.395930278
CF	P3	F	21	0	3	0	0	WRM	258.6428219	258	0.285797932	7.395930278
CF	P3	F	21	0	4	1	1	WRM	258.6428219	258	0.285797932	7.395930278
CF	P3	F	21	0	5	0	1	WRM	258.6428219	258	0.285797932	7.395930278
CF	P3	F	21	0	6	1	2	WRM	258.6428219	258	0.285797932	7.395930278
CF	P3	F	21	0	7	0	2	WRM	258.6428219	258	0.285797932	7.395930278
CF	P3	F	21	0	8	0	2	WRM	258.6428219	258	0.285797932	7.395930278
CF	P3	F	21	0	9	0	2	WRM	258.6428219	258	0.285797932	7.395930278
CF	P3	F	21	0	10	0	2	WRM	258.6428219	258	0.285797932	7.395930278
CF	P4	F	21	0	1	1	1	WRM	731.9565861	699	0.304864641	50.56901415
CF	P4	F	21	0	2	1	2	WRM	731.9565861	699	0.304864641	50.56901415
CF	P4	F	21	0	3	1	3	WRM	731.9565861	699	0.304864641	50.56901415
CF	P4	F	21	0	4	1	4	WRM	731.9565861	699	0.304864641	50.56901415
CF	P4	F	21	0	5	0	4	WRM	731.9565861	699	0.304864641	50.56901415
CF	P4	F	21	0	6	1	5	WRM	731.9565861	699	0.304864641	50.56901415
CF	P4	F	21	0	7	0	5	WRM	731.9565861	699	0.304864641	50.56901415
CF	P4	F	21	0	8	0	5	WRM	731.9565861	699	0.304864641	50.56901415
CF	P4	F	21	0	9	0	5	WRM	731.9565861	699	0.304864641	50.56901415
CF	P4	F	21	0	10	1	6	WRM	731.9565861	699	0.304864641	50.56901415
CF	P5	F	19	1	1	0	0	WRM	726.9901332	672	0.211277557	8.989444182
CF	P5	F	19	1	2	1	1	WRM	726.9901332	672	0.211277557	8.989444182
CF	P5	F	19	1	3	1	2	WRM	726.9901332	672	0.211277557	8.989444182
CF	P5	F	19	1	4	1	3	WRM	726.9901332	672	0.211277557	8.989444182
CF	P5	F	19	1	5	1	4	WRM	726.9901332	672	0.211277557	8.989444182
CF	P5	F	19	1	6	1	5	WRM	726.9901332	672	0.211277557	8.989444182
CF	P5	F	19	1	7	0	5	WRM	726.9901332	672	0.211277557	8.989444182
CF	P5	F	19	1	8	0	5	WRM	726.9901332	672	0.211277557	8.989444182
CF	P5	F	19	1	9	1	6	WRM	726.9901332	672	0.211277557	8.989444182
CF	P5	F	19	1	10	0	6	WRM	726.9901332	672	0.211277557	8.989444182
CF	P6	F	18	0	1	0	0	WRM	665.203256	579	0.196662542	11.5175409
CF	P6	F	18	0	2	1	1	WRM	665.203256	579	0.196662542	11.5175409
CF	P6	F	18	0	3	0	1	WRM	665.203256	579	0.196662542	11.5175409
CF	P6	F	18	0	4	1	2	WRM	665.203256	579	0.196662542	11.5175409
CF	P6	F	18	0	5	0	2	WRM	665.203256	579	0.196662542	11.5175409
CF	P6	F	18	0	6	1	3	WRM	665.203256	579	0.196662542	11.5175409
CF	P6	F	18	0	7	0	3	WRM	665.203256	579	0.196662542	11.5175409
CF	P6	F	18	0	8	1	4	WRM	665.203256	579	0.196662542	11.5175409
CF	P6	F	18	0	9	0	4	WRM	665.203256	579	0.196662542	11.5175409
CF	P6	F	18	0	10	0	4	WRM	665.203256	579	0.196662542	11.5175409
CF	P7	F	19	0	1	1	1	WRM	590.4676862	549	0.119594622	3.653876341
CF	P7	F	19	0	2	1	2	WRM	590.4676862	549	0.119594622	3.653876341
CF	P7	F	19	0	3	1	3	WRM	590.4676862	549	0.119594622	3.653876341
CF	P7	F	19	0	4	1	4	WRM	590.4676862	549	0.119594622	3.653876341
CF	P7	F	19	0	5	0	4	WRM	590.4676862	549	0.119594622	3.653876341
CF	P7	F	19	0	6	1	5	WRM	590.4676862	549	0.119594622	3.653876341
CF	P7	F	19	0	7	0	5	WRM	590.4676862	549	0.119594622	3.653876341
CF	P7	F	19	0	8	0	5	WRM	590.4676862	549	0.119594622	3.653876341
CF	P7	F	19	0	9	0	5	WRM	590.4676862	549	0.119594622	3.653876341
CF	P7	F	19	0	10	0	5	WRM	590.4676862	549	0.119594622	3.653876341
CF	P8	F	21	0	1	0	0	WRM	393.3394179	352	0.380343662	37.82788165
CF	P8	F	21	0	2	0	0	WRM	393.3394179	352	0.380343662	37.82788165
CF	P8	F	21	0	3	1	1	WRM	393.3394179	352	0.380343662	37.82788165
CF	P8	F	21	0	4	1	2	WRM	393.3394179	352	0.380343662	37.82788165
CF	P8	F	21	0	5	1	3	WRM	393.3394179	352	0.380343662	37.82788165
CF	P8	F	21	0	6	1	4	WRM	393.3394179	352	0.380343662	37.82788165
CF	P8	F	21	0	7	1	5	WRM	393.3394179	352	0.380343662	37.82788165
CF	P8	F	21	0	8	0	5	WRM	393.3394179	352	0.380343662	37.82788165
CF	P8	F	21	0	9	1	6	WRM	393.3394179	352	0.380343662	37.82788165
CF	P8	F	21	0	10	1	7	WRM	393.3394179	352	0.380343662	37.82788165
CF	P9	M	22	0	1	0	0	WRM	677.5318204	614	0.324848588	36.53062683
CF	P9	M	22	0	2	0	0	WRM	677.5318204	614	0.324848588	36.53062683
CF	P9	M	22	0	3	1	1	WRM	677.5318204	614	0.324848588	36.53062683
CF	P9	M	22	0	4	1	2	WRM	677.5318204	614	0.324848588	36.53062683
CF	P9	M	22	0	5	1	3	WRM	677.5318204	614	0.324848588	36.53062683
CF	P9	M	22	0	6	1	4	WRM	677.5318204	614	0.324848588	36.53062683
CF	P9	M	22	0	7	1	5	WRM	677.5318204	614	0.324848588	36.53062683
CF	P9	M	22	0	8	0	5	WRM	677.5318204	614	0.324848588	36.53062683
CF	P9	M	22	0	9	1	6	WRM	677.5318204	614	0.324848588	36.53062683
CF	P9	M	22	0	10	0	6	WRM	677.5318204	614	0.324848588	36.53062683
CF	P10	M	19	0	1	0	0	WRM	598.3818451	558	0.22547744	16.4950787
CF	P10	M	19	0	2	1	1	WRM	598.3818451	558	0.22547744	16.4950787
CF	P10	M	19	0	3	1	2	WRM	598.3818451	558	0.22547744	16.4950787
CF	P10	M	19	0	4	0	2	WRM	598.3818451	558	0.22547744	16.4950787
CF	P10	M	19	0	5	0	2	WRM	598.3818451	558	0.22547744	16.4950787
CF	P10	M	19	0	6	1	3	WRM	598.3818451	558	0.22547744	16.4950787
CF	P10	M	19	0	7	1	4	WRM	598.3818451	558	0.22547744	16.4950787
CF	P10	M	19	0	8	0	4	WRM	598.3818451	558	0.22547744	16.4950787
CF	P10	M	19	0	9	0	4	WRM	598.3818451	558	0.22547744	16.4950787
CF	P10	M	19	0	10	0	4	WRM	598.3818451	558	0.22547744	16.4950787
TSS	P11	F	20	0	1	1	1	WRM	607.1402469	581	0.240676675	18.88207811
TSS	P11	F	20	0	2	0	1	WRM	607.1402469	581	0.240676675	18.88207811
TSS	P11	F	20	0	3	1	2	WRM	607.1402469	581	0.240676675	18.88207811
TSS	P11	F	20	0	4	0	2	WRM	607.1402469	581	0.240676675	18.88207811
TSS	P11	F	20	0	5	1	3	WRM	607.1402469	581	0.240676675	18.88207811
TSS	P11	F	20	0	6	1	4	WRM	607.1402469	581	0.240676675	18.88207811
TSS	P11	F	20	0	7	0	4	WRM	607.1402469	581	0.240676675	18.88207811
TSS	P11	F	20	0	8	1	5	WRM	607.1402469	581	0.240676675	18.88207811
TSS	P11	F	20	0	9	1	6	WRM	607.1402469	581	0.240676675	18.88207811
TSS	P11	F	20	0	10	0	6	WRM	607.1402469	581	0.240676675	18.88207811
TSS	P12	F	21	0	1	0	0	WRM	644.4558025	503	0.293389634	8.726246001
TSS	P12	F	21	0	2	1	1	WRM	644.4558025	503	0.293389634	8.726246001
TSS	P12	F	21	0	3	1	2	WRM	644.4558025	503	0.293389634	8.726246001
TSS	P12	F	21	0	4	1	3	WRM	644.4558025	503	0.293389634	8.726246001
TSS	P12	F	21	0	5	0	3	WRM	644.4558025	503	0.293389634	8.726246001
TSS	P12	F	21	0	6	0	3	WRM	644.4558025	503	0.293389634	8.726246001
TSS	P12	F	21	0	7	0	3	WRM	644.4558025	503	0.293389634	8.726246001
TSS	P12	F	21	0	8	0	3	WRM	644.4558025	503	0.293389634	8.726246001
TSS	P12	F	21	0	9	1	4	WRM	644.4558025	503	0.293389634	8.726246001
TSS	P12	F	21	0	10	0	4	WRM	644.4558025	503	0.293389634	8.726246001
TSS	P13	M	20	0	1	1	1	WRM	607.7708642	588	0.194728149	6.274502591
TSS	P13	M	20	0	2	1	2	WRM	607.7708642	588	0.194728149	6.274502591
TSS	P13	M	20	0	3	1	3	WRM	607.7708642	588	0.194728149	6.274502591
TSS	P13	M	20	0	4	1	4	WRM	607.7708642	588	0.194728149	6.274502591
TSS	P13	M	20	0	5	1	5	WRM	607.7708642	588	0.194728149	6.274502591
TSS	P13	M	20	0	6	1	6	WRM	607.7708642	588	0.194728149	6.274502591
TSS	P13	M	20	0	7	1	7	WRM	607.7708642	588	0.194728149	6.274502591
TSS	P13	M	20	0	8	0	7	WRM	607.7708642	588	0.194728149	6.274502591
TSS	P13	M	20	0	9	0	7	WRM	607.7708642	588	0.194728149	6.274502591
TSS	P13	M	20	0	10	1	8	WRM	607.7708642	588	0.194728149	6.274502591
TSS	P14	M	20	1	1	0	0	WRM	707.9955556	639	0.39979054	74.28153412
TSS	P14	M	20	1	2	1	1	WRM	707.9955556	639	0.39979054	74.28153412
TSS	P14	M	20	1	3	0	1	WRM	707.9955556	639	0.39979054	74.28153412
TSS	P14	M	20	1	4	0	1	WRM	707.9955556	639	0.39979054	74.28153412
TSS	P14	M	20	1	5	0	1	WRM	707.9955556	639	0.39979054	74.28153412
TSS	P14	M	20	1	6	1	2	WRM	707.9955556	639	0.39979054	74.28153412
TSS	P14	M	20	1	7	0	2	WRM	707.9955556	639	0.39979054	74.28153412
TSS	P14	M	20	1	8	0	2	WRM	707.9955556	639	0.39979054	74.28153412
TSS	P14	M	20	1	9	0	2	WRM	707.9955556	639	0.39979054	74.28153412
TSS	P14	M	20	1	10	0	2	WRM	707.9955556	639	0.39979054	74.28153412
TSS	P15	M	23	0	1	0	0	WRM	646.8148148	626	0.311778134	28.55098625
TSS	P15	M	23	0	2	1	1	WRM	646.8148148	626	0.311778134	28.55098625
TSS	P15	M	23	0	3	0	1	WRM	646.8148148	626	0.311778134	28.55098625
TSS	P15	M	23	0	4	0	1	WRM	646.8148148	626	0.311778134	28.55098625
TSS	P15	M	23	0	5	0	1	WRM	646.8148148	626	0.311778134	28.55098625
TSS	P15	M	23	0	6	1	2	WRM	646.8148148	626	0.311778134	28.55098625
TSS	P15	M	23	0	7	1	3	WRM	646.8148148	626	0.311778134	28.55098625
TSS	P15	M	23	0	8	1	4	WRM	646.8148148	626	0.311778134	28.55098625
TSS	P15	M	23	0	9	0	4	WRM	646.8148148	626	0.311778134	28.55098625
TSS	P15	M	23	0	10	1	5	WRM	646.8148148	626	0.311778134	28.55098625
TSS	P16	M	18	0	1	1	1	WRM	690.6602469	563	0.247153364	-0.808938956
TSS	P16	M	18	0	2	0	1	WRM	690.6602469	563	0.247153364	-0.808938956
TSS	P16	M	18	0	3	0	1	WRM	690.6602469	563	0.247153364	-0.808938956
TSS	P16	M	18	0	4	1	2	WRM	690.6602469	563	0.247153364	-0.808938956
TSS	P16	M	18	0	5	0	2	WRM	690.6602469	563	0.247153364	-0.808938956
TSS	P16	M	18	0	6	0	2	WRM	690.6602469	563	0.247153364	-0.808938956
TSS	P16	M	18	0	7	1	3	WRM	690.6602469	563	0.247153364	-0.808938956
TSS	P16	M	18	0	8	0	3	WRM	690.6602469	563	0.247153364	-0.808938956
TSS	P16	M	18	0	9	0	3	WRM	690.6602469	563	0.247153364	-0.808938956
TSS	P16	M	18	0	10	1	4	WRM	690.6602469	563	0.247153364	-0.808938956
TSS	P17	M	21	0	1	0	0	WRM	657.0375309	610	0.185316013	12.05185735
TSS	P17	M	21	0	2	1	1	WRM	657.0375309	610	0.185316013	12.05185735
TSS	P17	M	21	0	3	0	1	WRM	657.0375309	610	0.185316013	12.05185735
TSS	P17	M	21	0	4	1	2	WRM	657.0375309	610	0.185316013	12.05185735
TSS	P17	M	21	0	5	1	3	WRM	657.0375309	610	0.185316013	12.05185735
TSS	P17	M	21	0	6	1	4	WRM	657.0375309	610	0.185316013	12.05185735
TSS	P17	M	21	0	7	0	4	WRM	657.0375309	610	0.185316013	12.05185735
TSS	P17	M	21	0	8	0	4	WRM	657.0375309	610	0.185316013	12.05185735
TSS	P17	M	21	0	9	1	5	WRM	657.0375309	610	0.185316013	12.05185735
TSS	P17	M	21	0	10	1	6	WRM	657.0375309	610	0.185316013	12.05185735
TSS	P18	M	21	0	1	0	0	WRM	524.8419753	475	0.299825223	31.39329622
TSS	P18	M	21	0	2	1	1	WRM	524.8419753	475	0.299825223	31.39329622
TSS	P18	M	21	0	3	1	2	WRM	524.8419753	475	0.299825223	31.39329622
TSS	P18	M	21	0	4	1	3	WRM	524.8419753	475	0.299825223	31.39329622
TSS	P18	M	21	0	5	0	3	WRM	524.8419753	475	0.299825223	31.39329622
TSS	P18	M	21	0	6	1	4	WRM	524.8419753	475	0.299825223	31.39329622
TSS	P18	M	21	0	7	0	4	WRM	524.8419753	475	0.299825223	31.39329622
TSS	P18	M	21	0	8	0	4	WRM	524.8419753	475	0.299825223	31.39329622
TSS	P18	M	21	0	9	1	5	WRM	524.8419753	475	0.299825223	31.39329622
TSS	P18	M	21	0	10	1	6	WRM	524.8419753	475	0.299825223	31.39329622
TSS	P19	F	20	0	1	1	1	WRM	717.5338272	667	0.195976365	8.05311637
TSS	P19	F	20	0	2	1	2	WRM	717.5338272	667	0.195976365	8.05311637
TSS	P19	F	20	0	3	1	3	WRM	717.5338272	667	0.195976365	8.05311637
TSS	P19	F	20	0	4	0	3	WRM	717.5338272	667	0.195976365	8.05311637
TSS	P19	F	20	0	5	1	4	WRM	717.5338272	667	0.195976365	8.05311637
TSS	P19	F	20	0	6	1	5	WRM	717.5338272	667	0.195976365	8.05311637
TSS	P19	F	20	0	7	0	5	WRM	717.5338272	667	0.195976365	8.05311637
TSS	P19	F	20	0	8	0	5	WRM	717.5338272	667	0.195976365	8.05311637
TSS	P19	F	20	0	9	1	6	WRM	717.5338272	667	0.195976365	8.05311637
TSS	P19	F	20	0	10	0	6	WRM	717.5338272	667	0.195976365	8.05311637
TSS	P20	F	20	1	1	0	0	WRM	743.7175309	699	0.547608209	92.36118691
TSS	P20	F	20	1	2	0	0	WRM	743.7175309	699	0.547608209	92.36118691
TSS	P20	F	20	1	3	0	0	WRM	743.7175309	699	0.547608209	92.36118691
TSS	P20	F	20	1	4	1	1	WRM	743.7175309	699	0.547608209	92.36118691
TSS	P20	F	20	1	5	0	1	WRM	743.7175309	699	0.547608209	92.36118691
TSS	P20	F	20	1	6	0	1	WRM	743.7175309	699	0.547608209	92.36118691
TSS	P20	F	20	1	7	0	1	WRM	743.7175309	699	0.547608209	92.36118691
TSS	P20	F	20	1	8	0	1	WRM	743.7175309	699	0.547608209	92.36118691
TSS	P20	F	20	1	9	0	1	WRM	743.7175309	699	0.547608209	92.36118691
TSS	P20	F	20	1	10	0	1	WRM	743.7175309	699	0.547608209	92.36118691
